# SARS-CoV-2 methyltransferase nsp10-16 in complex with natural and drug-like purine analogs for guiding structure-based drug discovery

**DOI:** 10.1101/2024.03.13.583470

**Authors:** Viviane Kremling, Sven Falke, Yaiza Fernández-García, Christiane Ehrt, Antonia Kiene, Bjarne Klopprogge, Emilie Scheer, Fabian Barthels, Philipp Middendorf, Sebastian Kühn, Stephan Günther, Matthias Rarey, Henry N. Chapman, Dominik Oberthür, Janina Sprenger

## Abstract

Non-structural protein 10 (nsp10) and non-structural protein 16 (nsp16) are part of the RNA synthesis complex, which is crucial for the replication of severe acute respiratory syndrome coronavirus 2 (SARS-CoV-2). Nsp16 exhibits 2’-*O*-methyltransferase activity during viral messenger RNA capping and is active in a heterodimeric complex with enzymatically inactive nsp10. It has been shown that inactivation of the nsp10-16 protein complex interferes severely with viral replication, making it a highly promising drug target. As information on ligands binding to the nsp10-16 complex (nsp10-16) is still scarce, we screened the active site for potential binding of drug-like and fragment-like compounds using X-ray crystallography. The screened set of 234 compounds consists of derivatives of the natural substrate *S*-adenosyl methionine (SAM) and adenine derivatives, of which some have been described previously as methyltransferase inhibitors and nsp16 binders. A docking study guided the selection of many of these compounds. Here we report structures of binders to the SAM site of nsp10-16 and for two of them, toyocamycin and sangivamycin, we present additional crystal structures in the presence of a second substrate, Cap0-analog/Cap0-RNA. The identified hits were tested for binding to nsp10-16 in solution and antiviral activity in cell culture. Our data provide important structural information on various molecules that bind to the SAM substrate site which can be used as novel starting points for selective methyltransferase inhibitor designs.
