## Supplemental Table 2 for "SARS-CoV-2 methyltransferase nsp10-16 in complex with natural and drug-like purine analogs for guiding structure-based drug discovery"

### Sheet: Sheet1
source plate barcode	source plate well	compound ID	internal number	assay hit (Y) else no	site (SAM/Cap)	molecular weight [g/mol]	formula	smiles string
Asinex_529464	A02	LAS 54570988	1			500.5	C24 H32 N6 O6	O=C1N(C(=O)C=2N(C=NC2N1C)[C@H]3[C@](O)(C[C@H](O)CN(C(=O)c4ccc(OCCNC)cc4)C3)C)C
Asinex_529464	B02	LAS 54571098	2	Y	Cap0	451.5	C20 H33 N7 O5	O=C1N(C(=O)C=2N(C=NC2N1C)[C@@H]3[C@@](O)(C[C@@H](O)CN(C(=O)[C@H](N)CCCCN)C3)C)C
Asinex_529464	C02	LAS 54570495	3			461.6	C21 H35 N9 O3	O=C(N1CCC2(OC[C@@H](N3c4nc(nc(N)c4N=C3)N)[C@](O)(C2)C)CC1)[C@H](N)CCCCN
Asinex_529464	D02	LAS 54571092	4			494.5	C21 H30 N6 O8	O=C1N(C(=O)C=2N(C=NC2N1C)[C@@H]3[C@@](O)(C[C@@H](O)CN(C(=O)[C@@H](NC(=O)C)CCC(=O)O)C3)C)C
Asinex_529464	E02	LAS 54571120	5			422.5	C19 H30 N6 O5	O=C1N(C(=O)C=2N(C=NC2N1C)[C@@H]3[C@@](O)(C[C@@H](O)CN(C(=O)[C@H](N)C(C)C)C3)C)C
Asinex_529464	F02	LAS 57256190	6	Y	Cap0	436.5	C20 H32 N6 O5	O=C1N(C(=O)C=2N(C=NC2N1C)[C@H]3[C@](O)(C[C@H](O)CN(C(=O)[C@@H](N)CC(C)C)C3)C)C
Asinex_529464	G02	LAS 54571219	7			533.6	C25 H39 N7 O6	O=C1N(C(=O)C=2N(C=NC2N1C)[C@H]3[C@](O)(CC4(OC3)CCN(C(=O)[C@@H](N)CCCCNC(=O)C)CC4)C)C
Asinex_529464	H02	LAS 57256187	8	Y	Cap0	446.5	C21 H34 N8 O3	O=C(N1CCC2(OC[C@@H](N3c4nc(nc(N)c4N=C3)N)[C@](O)(C2)C)CC1)[C@H](N)CCCC
Asinex_529464	A03	LAS 54571205	9			448.5	C21 H32 N6 O5	O=C1N(C(=O)C=2N(C=NC2N1C)[C@H]3[C@](O)(CC4(OC3)CCN(C(=O)C(N)(C)C)CC4)C)C
Asinex_529464	B03	LAS 54571171	10			491.6	C23 H37 N7 O5	O=C1N(C(=O)C=2N(C=NC2N1C)[C@H]3[C@](O)(CC4(OC3)CCN(C(=O)[C@@H](N)CCCCN)CC4)C)C
Asinex_529464	C03	LAS 54571084	11	Y	Cap0	438.4	C18 H26 N6 O7	O=C1N(C(=O)C=2N(C=NC2N1C)[C@@H]3[C@@](O)(C[C@@H](O)CN(C(=O)[C@@H](N)CC(=O)O)C3)C)C
Asinex_529464	D03	LAS 54570920	12			451.5	C20 H33 N7 O5	O=C1N(C(=O)C=2N(C=NC2N1C)[C@H]3[C@](O)(C[C@H](O)CN(C(=O)[C@@H](N)CCCCN)C3)C)C
Asinex_529464	E03	LAS 54570960	13			408.5	C18 H28 N6 O5	O=C1N(C(=O)C=2N(C=NC2N1C)[C@H]3[C@](O)(C[C@H](O)CN(C(=O)CCCN)C3)C)C
Asinex_529464	F03	LAS 54571187	14			491.6	C23 H37 N7 O5	O=C1N(C(=O)C=2N(C=NC2N1C)[C@H]3[C@](O)(CC4(OC3)CCN(C(=O)[C@H](N)CCCCN)CC4)C)C
Asinex_529464	G03	LAS 54571223	15			460.5	C22 H32 N6 O5	O=C1N(C(=O)C=2N(C=NC2N1C)[C@H]3[C@](O)(CC4(OC3)CCN(C(=O)[C@@H]5NCCC5)CC4)C)C
Asinex_529464	H03	LAS 54570922	16	Y	Cap0	438.4	C18 H26 N6 O7	O=C1N(C(=O)C=2N(C=NC2N1C)[C@H]3[C@](O)(C[C@H](O)CN(C(=O)[C@@H](N)CC(=O)O)C3)C)C
Asinex_529464	A04	LAS 54571086	17	Y	Cap0	451.5	C19 H29 N7 O6	O=C1N(C(=O)C=2N(C=NC2N1C)[C@@H]3[C@@](O)(C[C@@H](O)CN(C(=O)CC[C@H](N)C(=O)N)C3)C)C
Asinex_529464	B04	LAS 54571175	18			491.5	C22 H33 N7 O6	O=C1N(C(=O)C=2N(C=NC2N1C)[C@H]3[C@](O)(CC4(OC3)CCN(C(=O)CC[C@H](N)C(=O)N)CC4)C)C
Asinex_529464	C04	LAS 54571122	19	Y	Cap0	408.5	C18 H28 N6 O5	O=C1N(C(=O)C=2N(C=NC2N1C)[C@@H]3[C@@](O)(C[C@@H](O)CN(C(=O)CCCN)C3)C)C
Asinex_529464	D04	LAS 54570483	20			461.5	C20 H31 N9 O4	O=C(N1CCC2(OC[C@@H](N3c4nc(nc(N)c4N=C3)N)[C@](O)(C2)C)CC1)CC[C@H](N)C(=O)N
Asinex_529464	E04	LAS 54571235	21			474.6	C23 H34 N6 O5	O=C1N(C(=O)C=2N(C=NC2N1C)[C@H]3[C@](O)(CC4(OC3)CCN(C(=O)[C@H]5CNCCC5)CC4)C)C
Asinex_529464	F04	LAS 54571211	22			448.5	C21 H32 N6 O5	O=C1N(C(=O)C=2N(C=NC2N1C)[C@H]3[C@](O)(CC4(OC3)CCN(C(=O)CCCN)CC4)C)C
Asinex_529464	G04	LAS 54571227	23			474.6	C23 H34 N6 O5	O=C1N(C(=O)C=2N(C=NC2N1C)[C@H]3[C@](O)(CC4(OC3)CCN(C(=O)[C@H]5NCCCC5)CC4)C)C
Asinex_529464	H04	LAS 54571670	24			478.5	C21 H30 N6 O7	O=C1N(C(=O)C=2N(C=NC2N1C)[C@@H]3[C@@](O)(COC4(C3)CCN(C(=O)C[C@H](N)C(=O)O)CC4)C)C
Asinex_529464	A05	LAS 54570493	25			430.5	C20 H30 N8 O3	O=C(N1CCC2(OC[C@@H](N3c4nc(nc(N)c4N=C3)N)[C@](O)(C2)C)CC1)[C@H]5NCCC5
Asinex_529464	B05	LAS 54570936	26	Y	Cap0	451.5	C20 H33 N7 O5	O=C1N(C(=O)C=2N(C=NC2N1C)[C@H]3[C@](O)(C[C@H](O)CN(C(=O)[C@H](N)CCCCN)C3)C)C
Asinex_529464	C05	LAS 54571130	27	Y	Cap0	493.6	C22 H35 N7 O6	O=C1N(C(=O)C=2N(C=NC2N1C)[C@@H]3[C@@](O)(C[C@@H](O)CN(C(=O)[C@@H](N)CCCCNC(=O)C)C3)C)C
Asinex_529464	D05	LAS 54570513	28			418.5	C19 H30 N8 O3	O=C(N1CCC2(OC[C@@H](N3c4nc(nc(N)c4N=C3)N)[C@](O)(C2)C)CC1)C(N)(C)C
Asinex_529464	E05	LAS 54571126	29	Y	Cap0	509.6	C25 H31 N7 O5	O=C1N(C(=O)C=2N(C=NC2N1C)[C@@H]3[C@@](O)(C[C@@H](O)CN(C(=O)[C@@H](N)CC=4c5c(NC4)cccc5)C3)C)C
Asinex_529464	F05	LAS 54571630	30			460.5	C22 H32 N6 O5	O=C1N(C(=O)C=2N(C=NC2N1C)[C@@H]3[C@@](O)(COC4(C3)CCN(C(=O)[C@H]5NCCC5)CC4)C)C
Asinex_529464	G05	LAS 54571628	31			492.5	C22 H32 N6 O7	O=C1N(C(=O)C=2N(C=NC2N1C)[C@@H]3[C@@](O)(COC4(C3)CCN(C(=O)[C@@H](N)CCC(=O)O)CC4)C)C
Asinex_529464	H05	LAS 54571173	32	Y	Cap0	478.5	C21 H30 N6 O7	O=C1N(C(=O)C=2N(C=NC2N1C)[C@H]3[C@](O)(CC4(OC3)CCN(C(=O)[C@@H](N)CC(=O)O)CC4)C)C
Asinex_529464	A06	LAS 54570527	33			503.6	C23 H37 N9 O4	O=C(N1CCC2(OC[C@@H](N3c4nc(nc(N)c4N=C3)N)[C@](O)(C2)C)CC1)[C@@H](N)CCCCNC(=O)C
Asinex_529464	B06	LAS 54571104	34			422.5	C19 H30 N6 O5	O=C1N(C(=O)C=2N(C=NC2N1C)[C@@H]3[C@@](O)(C[C@@H](O)CN(C(=O)CCCCN)C3)C)C
Asinex_529464	C06	LAS 57256189	35	Y	Cap0	436.5	C20 H32 N6 O5	O=C1N(C(=O)C=2N(C=NC2N1C)[C@@H]3[C@@](O)(C[C@@H](O)CN(C(=O)[C@@H](N)CC(C)C)C3)C)C
Asinex_529464	D06	LAS 54571229	36			434.5	C20 H30 N6 O5	O=C1N(C(=O)C=2N(C=NC2N1C)[C@H]3[C@](O)(CC4(OC3)CCN(C(=O)CCN)CC4)C)C
Asinex_529464	E06	LAS 54570535	37			444.5	C21 H32 N8 O3	O=C(N1CCC2(OC[C@@H](N3c4nc(nc(N)c4N=C3)N)[C@](O)(C2)C)CC1)[C@H]5NCCCC5
Asinex_529464	F06	LAS 54571209	38			462.5	C22 H34 N6 O5	O=C1N(C(=O)C=2N(C=NC2N1C)[C@H]3[C@](O)(CC4(OC3)CCN(C(=O)[C@H](N)C(C)C)CC4)C)C
Asinex_529464	G06	LAS 54570972	39			420.5	C19 H28 N6 O5	O=C1N(C(=O)C=2N(C=NC2N1C)[C@H]3[C@](O)(C[C@H](O)CN(C(=O)[C@@H]4NCCC4)C3)C)C
Asinex_529464	H06	LAS 54571106	40	Y	Cap0	456.5	C22 H28 N6 O5	O=C1N(C(=O)C=2N(C=NC2N1C)[C@@H]3[C@@](O)(C[C@@H](O)CN(C(=O)c4cc(ccc4)CN)C3)C)C
Asinex_529464	A07	LAS 54571193	41			462.5	C22 H34 N6 O5	O=C1N(C(=O)C=2N(C=NC2N1C)[C@H]3[C@](O)(CC4(OC3)CCN(C(=O)CCCCN)CC4)C)C
Asinex_529464	B07	LAS 54570505	42			464.6	C20 H32 N8 O3 S	S(CC[C@H](N)C(=O)N1CCC2(OC[C@@H](N3c4nc(nc(N)c4N=C3)N)[C@](O)(C2)C)CC1)C
Asinex_529464	C07	LAS 57256181	43			476.6	C23 H36 N6 O5	O=C1N(C(=O)C=2N(C=NC2N1C)[C@H]3[C@](O)(CC4(OC3)CCN(C(=O)[C@@H](N)CC(C)C)CC4)C)C
Asinex_529464	D07	LAS 54571183	44			492.5	C22 H32 N6 O7	O=C1N(C(=O)C=2N(C=NC2N1C)[C@H]3[C@](O)(CC4(OC3)CCN(C(=O)[C@@H](N)CCC(=O)O)CC4)C)C
Asinex_529464	E07	LAS 54571094	45			452.5	C19 H28 N6 O7	O=C1N(C(=O)C=2N(C=NC2N1C)[C@@H]3[C@@](O)(C[C@@H](O)CN(C(=O)[C@@H](N)CCC(=O)O)C3)C)C
Asinex_529464	F07	LAS 54571090	46			486.5	C23 H30 N6 O6	O=C1N(C(=O)C=2N(C=NC2N1C)[C@@H]3[C@@](O)(C[C@@H](O)CN(C(=O)[C@@H](N)Cc4ccc(O)cc4)C3)C)C
Asinex_529464	G07	LAS 54571096	47	Y	Cap0	420.5	C19 H28 N6 O5	O=C1N(C(=O)C=2N(C=NC2N1C)[C@@H]3[C@@](O)(C[C@@H](O)CN(C(=O)[C@H]4NCCC4)C3)C)C
Asinex_529464	H07	LAS 54570942	48			422.5	C19 H30 N6 O5	O=C1N(C(=O)C=2N(C=NC2N1C)[C@H]3[C@](O)(C[C@H](O)CN(C(=O)CCCCN)C3)C)C
Asinex_529464	A08	LAS 54571185	49			460.5	C22 H32 N6 O5	O=C1N(C(=O)C=2N(C=NC2N1C)[C@H]3[C@](O)(CC4(OC3)CCN(C(=O)[C@H]5NCCC5)CC4)C)C
Asinex_529464	B08	LAS 54570545	50			444.5	C21 H32 N8 O3	O=C(N1CCC2(OC[C@@H](N3c4nc(nc(N)c4N=C3)N)[C@](O)(C2)C)CC1)[C@H]5CNCCC5
Asinex_529464	C08	LAS 34016953	51			462.5	C20 H30 N8 O5	O=C(O)CC[C@H](N)C(=O)N1CCC2(OC[C@](O)([C@@H](N3c4nc(nc(N)c4N=C3)N)C2)C)CC1
Asinex_529464	D08	LAS 54571138	52			434.5	C20 H30 N6 O5	O=C1N(C(=O)C=2N(C=NC2N1C)[C@@H]3[C@@](O)(C[C@@H](O)CN(C(=O)[C@H]4NCCCC4)C3)C)C
Asinex_529464	E08	LAS 57256188	53			422.5	C19 H30 N6 O5	O=C1N(C(=O)C=2N(C=NC2N1C)[C@H]3[C@](O)(C[C@H](O)CN(C(=O)[C@@H](N)CCC)C3)C)C
Asinex_529464	F08	LAS 57257000	54	Y	Cap0	477.5	C21 H31 N7 O6	O=C1N(C(=O)C=2N(C=NC2N1C)[C@@H]3[C@@](O)(COC4(C3)CCN(C(=O)[C@H](N)CC(=O)N)CC4)C)C
Asinex_529464	G08	LAS 54571088	55			434.4	C19 H26 N6 O6	O=C1N(C(=O)C=2N(C=NC2N1C)[C@@H]3[C@@](O)(C[C@@H](O)CN(C(=O)[C@H]4NC(=O)CC4)C3)C)C
Asinex_529464	H08	LAS 54571688	56			554.6	C28 H38 N6 O6	O=C1N(C(=O)C=2N(C=NC2N1C)[C@@H]3[C@@](O)(COC4(C3)CCN(C(=O)c5ccc(OCCN(C)C)cc5)CC4)C)C
Asinex_529464	A09	LAS 54571195	57			496.6	C25 H32 N6 O5	O=C1N(C(=O)C=2N(C=NC2N1C)[C@H]3[C@](O)(CC4(OC3)CCN(C(=O)c5cc(ccc5)CN)CC4)C)C
Asinex_529464	B09	LAS 54570916	58			478.5	C21 H30 N6 O7	O=C1N(C(=O)C=2N(C=NC2N1C)[C@H]3[C@](O)(C[C@H](O)CN(C(=O)[C@H]4N(C(=O)C)C[C@H](O)C4)C3)C)C
Asinex_529464	C09	LAS 54571237	59			541.6	C26 H31 N5 O8	O=C1N(C(=O)C=2N(C=NC2N1C)[C@H]3[C@](O)(CC4(OC3)CCN(C(=O)c5cc(OCC(=O)O)ccc5)CC4)C)C
Asinex_529464	D09	LAS 54571662	60			448.5	C21 H32 N6 O5	O=C1N(C(=O)C=2N(C=NC2N1C)[C@@H]3[C@@](O)(COC4(C3)CCN(C(=O)CN(C)C)CC4)C)C
Asinex_529464	E09	LAS 54570926	61			434.4	C19 H26 N6 O6	O=C1N(C(=O)C=2N(C=NC2N1C)[C@H]3[C@](O)(C[C@H](O)CN(C(=O)[C@H]4NC(=O)CC4)C3)C)C
Asinex_529464	F09	LAS 54571506	62			415.5	C20 H29 N7 O3	O=C(N1CCC2(OC[C@@H](N3c4ncnc(N)c4N=C3)[C@](O)(C2)C)CC1)[C@@H]5NCCC5
Asinex_529464	G09	LAS 54571458	63			446.5	C20 H30 N8 O4	O=C(N1CCC2(OC[C@@H](N3c4ncnc(N)c4N=C3)[C@](O)(C2)C)CC1)CC[C@H](N)C(=O)N
Asinex_529464	H09	LAS 54571476	64			417.5	C20 H31 N7 O3	O=C(N1CCC2(OC[C@@H](N3c4ncnc(N)c4N=C3)[C@](O)(C2)C)CC1)CCCCN
Asinex_529464	A10	LAS 54571468	65			415.5	C20 H29 N7 O3	O=C(N1CCC2(OC[C@@H](N3c4ncnc(N)c4N=C3)[C@](O)(C2)C)CC1)[C@H]5NCCC5
Asinex_529464	B10	LAS 54571500	66			403.5	C19 H29 N7 O3	O=C(N1CCC2(OC[C@@H](N3c4ncnc(N)c4N=C3)[C@](O)(C2)C)CC1)CN(C)C
Asinex_529464	C10	LAS 54570475	67			488.5	C22 H32 N8 O5	O=C(N1CCC2(OC[C@@H](N3c4nc(nc(N)c4N=C3)N)[C@](O)(C2)C)CC1)[C@H]5N(C(=O)C)C[C@H](O)C5
Asinex_529464	D10	LAS 54571452	68			497.6	C23 H31 N9 O4	O=C(N1CCC2(OC[C@@H](N3c4ncnc(N)c4N=C3)[C@](O)(C2)C)CC1)[C@@H](NC(=O)C)CC=5N=CNC5
Asinex_529464	E10	LAS 54571526	69			509.6	C26 H35 N7 O4	O=C(N1CCC2(OC[C@@H](N3c4ncnc(N)c4N=C3)[C@](O)(C2)C)CC1)c5ccc(OCCN(C)C)cc5
Asinex_529464	F10	LAS 54570525	70			418.5	C19 H30 N8 O3	O=C(N1CCC2(OC[C@@H](N3c4nc(nc(N)c4N=C3)N)[C@](O)(C2)C)CC1)CN(C)C
Asinex_529464	G10	LAS 54571450	71			473.5	C22 H31 N7 O5	O=C(N1CCC2(OC[C@@H](N3c4ncnc(N)c4N=C3)[C@](O)(C2)C)CC1)[C@H]5N(C(=O)C)C[C@H](O)C5
Asinex_529464	H10	LAS 57257003	72			432.5	C19 H28 N8 O4	O=C(N1CCC2(OC[C@@H](N3c4ncnc(N)c4N=C3)[C@](O)(C2)C)CC1)[C@H](N)CC(=O)N
Asinex_529464	A11	LAS 57257538	73			368.4	C17 H20 N8 O2	O=C(N1C[C@@H](N2c3ncnc(N)c3N=C2)[C@](O)(CC1)C)C=CC=4NC=NC4
Asinex_529464	B11	LAS 57265472	74			410.5	C20 H26 N8 O2	O=C(N1C[C@@H](N2c3ncnc(N)c3N=C2)[C@](O)(CC1)C)C=CC=4C(=NN(C4C)C)C
Asinex_529464	C11	LAS 57265671	75			399.5	C18 H21 N7 O2 S	S1C(=NC(C=CC(=O)N2C[C@@H](N3c4ncnc(N)c4N=C3)[C@](O)(CC2)C)=C1)C
Asinex_529464	D11	LAS 74258306	76			432.4	C19 H21 F N6 O5	Fc1c(OCC(=O)N[C@H]2[C@H](O)[C@H](O)[C@H](OC2)CN3c4ncnc(N)c4N=C3)cccc1
Asinex_529464	E11	LAS 74260156	77			374.4	C16 H18 N6 O5	O=C(N[C@H]1[C@H](O)[C@H](O)[C@H](OC1)CN2c3c(ncnc3N)N=C2)C=4OC=CC4
Asinex_529464	F11	LAS 74260353	78			443.5	C20 H25 N7 O5	O=C(N[C@H]1[C@H](O)[C@H](O)[C@H](OC1)CN2c3c(nc(nc3N)N)N=C2)COc4c(cccc4)C
Asinex_529464	G11	LAS 74260164	79			388.4	C16 H20 N8 O4	O=C(N[C@H]1[C@H](O)[C@H](O)[C@H](OC1)CN2c3c(ncnc3N)N=C2)C=4N(N=CC4)C
Asinex_529464	H11	LAS 74260337	80			445.5	C19 H27 N9 O4	O=C(N[C@H]1[C@H](O)[C@H](O)[C@H](OC1)CN2c3c(nc(nc3N)N)N=C2)C=4N(N=C(C4)C(C)C)C
Asinex_130cmpd_1	A02	BDE 26871991	81			375.5	C22 H25 N5 O	O=C(N1C(c2nc3nc(nc(N)c3cc2)C)CCCC1)CCc4ccccc4
Asinex_130cmpd_1	B02	BDE 33801202	82			340.4	C19 H24 N4 O2	O=C(N(CC1(O)CN(c2ncnc(c2)C)CC1)C)c3ccc(cc3)C
Asinex_130cmpd_1	C02	BDG 33957505	83			278.3	C12 H18 N6 O2	O=C(N1CCC2(Oc3nc(nc(N)c3C2)N)CC1)CN
Asinex_130cmpd_1	D02	BDE 26123741	84			301.4	C16 H23 N5 O	O=C(N1C(c2nc3NN=C(NC(C)C)c3cc2)CCCC1)C
Asinex_130cmpd_1	E02	BDI 34001102	85			472.5	C24 H32 N4 O6	O=C1N(C=C(C(=O)N1)C)[C@@H]2[C@@](O)(CC3(OC2)CCN(C(=O)c4ccc(OCCN)cc4)CC3)C
Asinex_130cmpd_1	F02	BDI 34001721	86			339.3	C15 H21 N3 O6	O=C1N(C=C(C(=O)N1)C)[C@H]2[C@](O)(CCN(C(=O)CCC(=O)O)C2)C
Asinex_130cmpd_1	G02	LAS 52141560	87			454.6	C25 H38 N6 O2	O(c1cc(ccc1)CNCC2(O)CN(c3ncnc(N(C)C)c3)CC2)CCN4CCCCC4
Asinex_130cmpd_1	H02	BDF 33957495	88			369.4	C18 H23 N7 O2	O=C(N1CCC2(Oc3nc(nc(N)c3C2)N)CC1)CC(N)c4cnccc4
Asinex_130cmpd_1	A03	BDG 34012063	89			378.4	C16 H22 N6 O5	O=C(O)CCC(=O)N[C@H]1[C@@H](O)[C@H](O)[C@H](N2c3ncnc(NC)c3N=C2)CC1
Asinex_130cmpd_1	B03	BDH 34012595	90			441.5	C21 H27 N7 O4	O=C(N[C@H]1[C@@H](O)[C@H](O)[C@H](N2c3ncnc(NC)c3N=C2)CC1)c4ccc(OCCN)cc4
Asinex_130cmpd_1	C03	BDH 34012637	91			441.5	C21 H27 N7 O4	O=C(N[C@H]1[C@@H](O)[C@H](O)[C@H](N2c3ncnc(NC)c3N=C2)CC1)c4cc(OCCN)ccc4
Asinex_130cmpd_1	D03	BDG 34012623	92			494.5	C26 H30 N4 O6	O=C1N(C=CC(=O)N1)[C@H]2[C@@H](O)[C@H](O)[C@H](CN(C(=O)c3ccc(OCCN)cc3)Cc4ccccc4)C2
Asinex_130cmpd_1	E03	BDG 34012740	93			441.5	C21 H27 N7 O4	O=C(N[C@H]1[C@@H](O)[C@H](N2c3ncnc(N)c3N=C2)[C@@H](O)CC1)c4cc(OCCCN)ccc4
Asinex_130cmpd_1	F03	BDG 34043254	94			442.4	C20 H22 N6 O6	O=C(OC)COc1cc(ccc1)C(=O)N[C@H]2[C@@H](O)[C@H](N3c4ncnc(N)c4N=C3)[C@@H](O)C2
Asinex_130cmpd_1	G03	BDG 34013101	95			487.5	C25 H33 N3 O7	O=C1N(C=C(C(=O)N1)C)[C@H]2[C@@H](O)[C@H](O)[C@H](CN(C(=O)CC(CC(=O)O)(C)C)Cc3ccccc3)C2
Asinex_130cmpd_1	H03	LAS 52133559	96			514.7	C27 H42 N6 O4	O(c1c(OCC)cc(cc1)CNCC2(O)CN(c3ncnc(N(C)C)c3)CCC2)CCN4CCOCC4
Asinex_130cmpd_1	A04	BDI 33953418	97			250.3	C10 H14 N6 O2	O[C@@H]1[C@H](N)C[C@H](N2c3ncnc(N)c3N=C2)[C@@H]1O
Asinex_130cmpd_1	B04	BDE 33184637	98			274.3	C14 H18 N4 O2	O=C(N1CC(c2nc3NN=Cc3cc2)CCC1)COC
Asinex_130cmpd_1	C04	BDE 26089408	99			272.3	C15 H20 N4 O	O=C(N1CC(c2nc3N(N=C(c3cc2)C)C)CCC1)C
Asinex_130cmpd_1	D04	BDG 33909837	100			411.5	C20 H25 N7 O3	O=C(N[C@@H]1[C@H](O)[C@@H](N2c3ncnc(N)c3N=C2)CC1)c4ccc(OCCCN)cc4
Asinex_130cmpd_1	E04	BDH 33925726	101			358.4	C18 H22 N4 O4	O=C(O)CCCC(=O)NCC1(O)CN(c2c3c(ncc2)ccnc3)CC1
Asinex_130cmpd_1	F04	BDH 34019992	102			426.5	C20 H26 N8 O3	O=C(N[C@H]1[C@@H](O)[C@H](N2c3nc(nc(N)c3N=C2)N)CCC1)c4cc(OCCN)ccc4
Asinex_130cmpd_1	G04	LAS 52151540	103			469.6	C26 H39 N5 O3	O(c1c(OC)cc(cc1)CNCC2(O)CN(c3ncnc(c3)C)CC2)CCN4CCC(CC4)C
Asinex_130cmpd_1	H04	BDI 34016976	104			503.3	C19 H27 Br N4 O7	BrC=1C(=O)NC(=O)N(C1)[C@@H]2[C@@](O)(CC3(OC2)CCN(C(=O)[C@@H](N)CCC(=O)O)CC3)C
Asinex_130cmpd_1	A05	BDH 33959111	105			405.4	C17 H23 N7 O5	O=C1N(CCCNC(=O)[C@H]2O[C@@H](N3c4ncnc(N)c4N=C3)[C@H](O)[C@@H]2O)CCC1
Asinex_130cmpd_1	B05	BDH 33959120	106			377.4	C16 H23 N7 O4	O=C(NCC1CCNCC1)[C@H]2O[C@@H](N3c4ncnc(N)c4N=C3)[C@H](O)[C@@H]2O
Asinex_130cmpd_1	C05	BDH 33959091	107			442.4	C19 H22 N8 O5	O=C(NCCCNC(=O)[C@H]1O[C@@H](N2c3ncnc(N)c3N=C2)[C@H](O)[C@@H]1O)c4ncccc4
Asinex_130cmpd_1	D05	BDH 33910188	108			425.5	C21 H27 N7 O3	O=C(N[C@@H]1[C@H](O)[C@@H](N2c3ncnc(N)c3N=C2)CCC1)c4cc(OCCCN)ccc4
Asinex_130cmpd_1	E05	BDG 33957481	109			399.4	C19 H21 N5 O5	O=C(O)COc1cc(ccc1)C(=O)N2CCC3(Oc4nc(nc(N)c4C3)N)CC2
Asinex_130cmpd_1	F05	BDG 34016507	110			479.5	C24 H29 N7 O4	O=C(N[C@@H]1[C@H](O)[C@@H](N2c3ncnc(N)c3N=C2)CCC1)c4cc(OCCN5C(=O)CCC5)ccc4
Asinex_130cmpd_1	G05	BDH 34016478	111			477.5	C25 H27 N5 O5	O=C(N1C[C@@H](O)[C@H](N2c3nccc(c3C=C2)C(=O)N)C1)c4ccc(OCCN5C(=O)CCC5)cc4
Asinex_130cmpd_1	H05	BDH 34012679	112			455.5	C22 H29 N7 O4	O=C(N[C@H]1[C@@H](O)[C@H](O)[C@H](N2c3ncnc(NC)c3N=C2)CC1)c4ccc(OCCCN)cc4
Asinex_130cmpd_1	A06	BDG 34005033	113			355.3	C15 H21 N3 O7	O=C1N(C=CC(=O)N1)[C@H]2[C@@H](O)[C@H](O)[C@H](NC(=O)CCCC(=O)O)CC2
Asinex_130cmpd_1	B06	BDH 34003895	114			413.4	C19 H23 N7 O4	O=C(N[C@@H]1[C@H](O)[C@H](O)[C@H](N2c3ncnc(N)c3N=C2)C1)c4ccc(OCCN)cc4
Asinex_130cmpd_1	C06	BDG 33957500	115			346.4	C17 H26 N6 O2	O=C(N1CCC2(Oc3nc(nc(N)c3C2)N)CC1)CC4CNCCC4
Asinex_130cmpd_1	D06	BDI 34000893	116			418.5	C19 H30 N8 O3	O=C(N1CCC2(OC[C@](O)([C@@H](N3c4nc(nc(N)c4N=C3)N)C2)C)CC1)CCCN
Asinex_130cmpd_1	E06	BDH 33913678	117			363.4	C16 H25 N7 O3	O=C(N([C@@H]1C[C@@H](O)[C@](O)(CN2c3ncnc(N)c3N=C2)CC1)C)CCN
Asinex_130cmpd_1	F06	BDH 34017831	118			441.5	C21 H27 N7 O4	O=C(N1C[C@H](O)C[C@](O)([C@@H](N2c3ncnc(N)c3N=C2)C1)C)c4ccc(OCCN)cc4
Asinex_130cmpd_1	G06	BDD 30344215	119			361.4	C20 H19 N5 O2	O=C(N1CC(N2c3ncccc3N=C2)CC1)C=4Nc5c(cc(OC)cc5)C4
Asinex_130cmpd_1	H06	BDE 32007797	120			317.4	C16 H19 N3 O2 S	S1c2ncccc2C(=C1C(=O)N)C3CCN(C(=O)CC)CC3
Asinex_130cmpd_1	A07	BDH 34016667	121			423.5	C22 H25 N5 O4	O=C(N1C[C@@H](O)[C@H](N2c3nc(ccc3C=C2)C(=O)N)C1)c4ccc(OCCCN)cc4
Asinex_130cmpd_1	B07	LAS 34154495	122			445.5	C25 H27 N5 O3	O=C(N)c1cc2c(N(C=C2)[C@H]3[C@H](O)CN(C(=O)CCCC4=Nc5c(N4C)cccc5)C3)cc1
Asinex_130cmpd_1	C07	LAS 51495199	123			459.5	C26 H29 N5 O3	O=C(N)c1cc2c(N(C=C2)[C@H]3[C@H](O)CN(C(=O)CCCC4=Nc5c(N4CC)cccc5)C3)cc1
Asinex_130cmpd_1	D07	LAS 51495177	124			445.5	C25 H27 N5 O3	O=C(N)c1cc2c(N(C=C2)[C@H]3[C@H](O)CN(C(=O)CCC4=Nc5c(N4)c(cc(c5)C)C)C3)cc1
Asinex_130cmpd_1	E07	LAS 51495150	125			431.5	C24 H25 N5 O3	O=C(N)c1cc2c(N(C=C2)[C@H]3[C@H](O)CN(C(=O)CN4c5c(N=C4CC)cccc5)C3)cc1
Asinex_130cmpd_1	F07	LAS 34151384	126			383.4	C19 H21 N5 O4	O=C1N(C=C(C(=O)N1)C)[C@H]2[C@H](O)CN(C(=O)CCC3=Nc4c(N3)cccc4)C2
Asinex_130cmpd_1	G07	LAS 51495540	127			521.6	C26 H31 N7 O5	O=C1N(C(=O)C=2N(C=NC2N1C)[C@@H]3[C@@](O)(COC4(C3)CCN(C(=O)c5cc6N=CN(c6cc5)C)CC4)C)C
Asinex_130cmpd_1	H07	LAS 34156149	128			437.5	C20 H23 N9 O3	O=C(N1C[C@H](O)[C@@H](N2c3nc(nc(N)c3N=C2)N)C1)COCC4=Nc5c(N4C)cccc5
Asinex_130cmpd_1	A08	BDH 33913886	129			469.5	C23 H31 N7 O4	O=C(N([C@@H]1C[C@@H](O)[C@](O)(CN2c3ncnc(N)c3N=C2)CC1)C)c4cc(OCCCN)ccc4
Asinex_130cmpd_1	B08	LAS 34154344	130			418.4	C22 H22 N6 O3	O=C(N)c1c2c(ncc1)N(C=C2)[C@H]3[C@H](O)CN(C(=O)CCC4=Nc5c(N4)cccc5)C3
Asinex_130cmpd_1	C08	LAS 34157141	131			465.5	C23 H27 N7 O4	O=C1N(C(=O)C=2N=CN(C2N1C)[C@@H]3[C@@H](O)CN(C(=O)CCC4=Nc5c(N4)cc(c(c5)C)C)C3)C
Asinex_130cmpd_1	D08	LAS 51496597	132			509.6	C25 H31 N7 O5	O=C1N(C(=O)C=2N(C=NC2N1C)[C@H]3[C@](O)(C[C@H](O)CN(C(=O)CCN4c5c(N=C4C)cccc5)C3)C)C
Asinex_130cmpd_1	E08	LAS 51497076	133			450.5	C22 H26 N8 O3	O=C(N1C[C@H](O)C[C@](O)([C@@H](N2c3ncnc(N)c3N=C2)C1)C)CCC4=Nc5c(N4)cccc5
Asinex_130cmpd_1	F08	LAS 34157150	134			467.5	C22 H25 N7 O5	O=C1N(C(=O)C=2N=CN(C2N1C)[C@@H]3[C@@H](O)CN(C(=O)COCC4=Nc5c(N4)cc(cc5)C)C3)C
Asinex_130cmpd_1	G08	LAS 51497220	135			446.5	C24 H26 N6 O3	O=C(N)c1c2c(ncc1)N(C=C2)[C@H]3[C@H](O)CN(C(=O)CCC4=Nc5c(N4)c(cc(c5)C)C)C3
Asinex_130cmpd_1	H08	LAS 34154317	136			446.5	C24 H26 N6 O3	O=C(N)c1c2c(ncc1)N(C=C2)[C@H]3[C@H](O)CN(C(=O)CCC4=Nc5c(N4)cc(c(c5)C)C)C3
Asinex_130cmpd_1	A09	LAS 51496723	137			479.5	C24 H29 N7 O4	O=C1N(C(=O)C=2N=CN(C2N1C)[C@@H]3[C@@H](O)CN(C(=O)CN4c5c(N=C4CC(C)C)cccc5)C3)C
Asinex_130cmpd_1	B09	LAS 34154552	138			447.5	C24 H25 N5 O4	O=C(N)c1cc2c(N(C=C2)[C@H]3[C@H](O)CN(C(=O)COCC4=Nc5c(N4)cc(cc5)C)C3)cc1
Asinex_130cmpd_1	C09	LAS 51495486	139			435.5	C21 H25 N9 O2	O=C(N1C[C@H](O)[C@@H](N2c3nc(nc(N)c3N=C2)N)C1)CCCN4c5c(N=C4C)cccc5
Asinex_130cmpd_1	D09	LAS 34156189	140			436.5	C20 H24 N10 O2	O=C(N1C[C@H](O)[C@@H](N2c3nc(nc(N)c3N=C2)N)C1)CN(CC4=Nc5c(N4)cccc5)C
Asinex_130cmpd_1	E09	LAS 51495451	141			407.4	C19 H21 N9 O2	O=C(N1C[C@H](O)[C@@H](N2c3nc(nc(N)c3N=C2)N)C1)CN4c5c(N=C4C)cccc5
Asinex_130cmpd_1	F09	LAS 51501999	142			434.5	C22 H26 N8 O2	O=C(N[C@@H]1[C@H](O)[C@@H](N2c3ncnc(N)c3N=C2)CCC1)CCc4cc5N=C(Nc5cc4)C
Asinex_130cmpd_1	G09	LAS 51501995	143			496.5	C23 H25 F N8 O4	Fc1ccc(cc1)C2(NC(=O)NC2=O)CCC(=O)N[C@@H]3[C@H](O)[C@@H](N4c5ncnc(N)c5N=C4)CCC3
Asinex_130cmpd_1	H09	LAS 34154318	144			452.9	C22 H21 Cl N6 O3	Clc1cc2NC(=Nc2cc1)CCC(=O)N3C[C@@H](O)[C@H](N4c5nccc(c5C=C4)C(=O)N)C3
Asinex_130cmpd_1	A10	LAS 51497256	145			432.5	C23 H24 N6 O3	O=C(N)c1c2c(ncc1)N(C=C2)[C@H]3[C@H](O)CN(C(=O)CCC4=Nc5c(N4)ccc(c5)C)C3
Asinex_130cmpd_1	B10	LAS 34157595	146			493.6	C25 H31 N7 O4	O=C1N(C(=O)C=2N(C=NC2N1C)[C@@H]3[C@@](O)(CCN(C(=O)CCC4=Nc5c(N4)cc(c(c5)C)C)C3)C)C
Asinex_130cmpd_1	C10	LAS 51496751	147			479.5	C24 H29 N7 O4	O=C1N(C(=O)C=2N=CN(C2N1C)[C@@H]3[C@@H](O)CN(C(=O)CCCC4=Nc5c(N4CC)cccc5)C3)C
Asinex_130cmpd_1	D10	BDE 31987464	148			300.4	C17 H24 N4 O	O=C(N1CC(c2nc3N(N=C(c3cc2)C)C)(CCC1)C)CC
Asinex_130cmpd_1	E10	BDE 32382086	149			365.4	C20 H23 N5 O2	O=C(N1CC(c2nc3N(C(=O)Cc3c(n2)C)C)(CCC1)C)c4ccncc4
Asinex_130cmpd_1	F10	BDG 34069523	150			305.3	C13 H19 N7 O2	O=C(N1C[C@@](O)([C@H](N2c3ncnc(N)c3N=C2)CC1)C)CN
Asinex_130cmpd_1	G10	BDG 34069526	151			282.3	C12 H18 N4 O4	O=C1N(C=CC(=O)N1)[C@H]2[C@](O)(CCN(C(=O)CN)C2)C
Asinex_130cmpd_1	H10	BDF 27816348	152			248.3	C11 H14 N4	n1c2NN=C(c2ccc1)C3CN(CC3)C
Asinex_130cmpd_1	A11	LAS 52127702	153			389.5	C20 H28 F N5 O2	FCCOc1ccc(cc1)CNCC2(O)CN(c3ncnc(NC)c3)CCC2
Asinex_130cmpd_1	B11	LAS 52140350	154			498.7	C27 H42 N6 O3	O(c1c(OC)cc(cc1)CNCC2(O)CN(c3ncnc(NC)c3)CCC2)CCN4CCC(CC4)C
Asinex_130cmpd_1	C11	LAS 52136340	155			444.6	C23 H36 N6 O3	O(c1c(OC)cc(cc1)CNCC2(O)CN(c3ncnc(NC)c3)CCC2)CCN(C)C
Asinex_130cmpd_1	D11	LAS 52134678	156			486.6	C25 H38 N6 O4	O(c1c(OC)cc(cc1)CNCC2(O)CN(c3ncnc(N(C)C)c3)CC2)CCN4CCOCC4
Asinex_130cmpd_1	E11	BDG 34072363	157			307.3	C15 H21 N3 O4	O=C1N(C=CC(=O)N1)[C@H]2[C@](O)(CN(C(=O)CC3CC3)CC2)C
Asinex_130cmpd_1	F11	LAS 52140995	158			456.6	C24 H36 N6 O3	O(c1ccc(cc1)CNCC2(O)CN(c3ncnc(N(C)C)c3)CC2)CCN4CCOCC4
Asinex_130cmpd_1	G11	LAS 52133555	159			500.6	C26 H40 N6 O4	O(c1c(OC)cc(cc1)CNCC2(O)CN(c3ncnc(N(C)C)c3)CCC2)CCN4CCOCC4
Asinex_130cmpd_1	H11	LAS 52139647	160			470.6	C25 H38 N6 O3	O(c1ccc(cc1)CNCC2(O)CN(c3ncnc(N(C)C)c3)CCC2)CCN4CCOCC4
Asinex_130cmpd_2	A02	LAS 52136298	161			471.6	C25 H37 N5 O4	O(c1c(OCC)cc(cc1)CNCC2(O)CN(c3ncnc(c3)C)CC2)CCN4CCOCC4
Asinex_130cmpd_2	B02	LAS 52141666	162			466	C23 H35 N5 O3	O(c1c(OC)cc(cc1)CNCC2(O)CN(c3ncnc(c3)C)CC2)CCCN(C)C
Asinex_130cmpd_2	C02	LAS 52136292	163			415.5	C22 H33 N5 O3	O(c1c(OC)cc(cc1)CNCC2(O)CN(c3ncnc(c3)C)CC2)CCN(C)C
Asinex_130cmpd_2	D02	LAS 52152941	164			457.6	C24 H35 N5 O4	O(c1c(OC)cc(cc1)CNCC2(O)CN(c3ncnc(c3)C)CC2)CCN4CCOCC4
Asinex_130cmpd_2	E02	LAS 52134682	165			500.6	C26 H40 N6 O4	O(c1c(OCC)cc(cc1)CNCC2(O)CN(c3ncnc(N(C)C)c3)CC2)CCN4CCOCC4
Asinex_130cmpd_2	F02	LAS 52141017	166			427.5	C23 H33 N5 O3	O(c1ccc(cc1)CNCC2(O)CN(c3ncnc(c3)C)CC2)CCN4CCOCC4
Asinex_130cmpd_2	G02	LAS 74258547	167	Y	Cap0	431.4	C18 H21 N7 O6	O=C1N(C(=O)C=2N=CN(C2N1C)C[C@H]3OC[C@@H](NC(=O)c4ncncc4)[C@H](O)[C@@H]3O)C
Asinex_130cmpd_2	H02	LAS 73702944	168			316.7	C11 H16 N6 O3	O1[C@@H]([C@@H](O)[C@@H](O)[C@H](N2c3ncnc(N)c3N=C2)C1)CN
Asinex_130cmpd_2	A03	LAS 73733438	169			407.4	C18 H25 N5 O6	O=C1N(C=C(C(=O)N1)C)C[C@H]2OC[C@@H](NC(=O)CCN3N=C(C=C3)C)[C@H](O)[C@@H]2O
Asinex_130cmpd_2	B03	LAS 73733477	170			357.4	C15 H23 N3 O7	O=C1N(C=C(C(=O)N1)C)C[C@H]2OC[C@@H](NC(=O)CCOC)[C@H](O)[C@@H]2O
Asinex_130cmpd_2	C03	LAS 73733487	171			327.3	C14 H21 N3 O6	O=C1N(C=C(C(=O)N1)C)C[C@H]2OC[C@@H](NC(=O)CC)[C@H](O)[C@@H]2O
Asinex_130cmpd_2	D03	LAS 74257162	172			313.3	C13 H19 N3 O6	O=C1N(C=CC(=O)N1)C[C@H]2OC[C@@H](NC(=O)CC)[C@H](O)[C@@H]2O
Asinex_130cmpd_2	E03	LAS 73733447	173			431.5	C22 H29 N3 O6	O=C1N(C=C(C(=O)N1)C)C[C@H]2OC[C@@H](NC(=O)CCCc3ccc(cc3)C)[C@H](O)[C@@H]2O
Asinex_130cmpd_2	F03	LAS 73733974	174			460.4	C21 H24 N4 O8	O=C1N(c2c(cccc2)C(=O)N1)C[C@H]3OC[C@@H](NC(=O)C4=NOC(=C4COC)C)[C@H](O)[C@@H]3O
Asinex_130cmpd_2	G03	LAS 73734765	175			390.4	C18 H22 N4 O6	O=C1N(C(=CC(=O)N1)C)C[C@H]2OC[C@@H](NC(=O)c3cncc(c3)C)[C@H](O)[C@@H]2O
Asinex_130cmpd_2	H03	LAS 73733775	176			428.4	C20 H20 N4 O7	O=C1N(c2c(cccc2)C(=O)N1)C[C@H]3OC[C@@H](NC(=O)C4=CNC(=O)C=C4)[C@H](O)[C@@H]3O
Asinex_130cmpd_2	A04	LAS 74260184	177			400.4	C17 H20 N8 O4	O=C(N[C@H]1[C@H](O)[C@H](O)[C@H](OC1)CN2c3c(ncnc3N)N=C2)c4cnc(nc4)C
Asinex_130cmpd_2	B04	LAS 74257052	178			412.4	C20 H20 N4 O6	O=C1N(C=CC(=O)N1)C[C@H]2OC[C@@H](NC(=O)c3cnc4c(c3)cccc4)[C@H](O)[C@@H]2O
Asinex_130cmpd_2	C04	LAS 73733772	179			363.4	C17 H21 N3 O6	O=C1N(c2c(cccc2)C(=O)N1)C[C@H]3OC[C@@H](NC(=O)CC)[C@H](O)[C@@H]3O
Asinex_130cmpd_2	D04	LAS 73733961	180			443.5	C21 H25 N5 O6	O=C1N(c2c(cccc2)C(=O)N1)C[C@H]3OC[C@@H](NC(=O)C=4C=NN(C4)CCC)[C@H](O)[C@@H]3O
Asinex_130cmpd_2	E04	LAS 74218482	181			516.5	C25 H29 F N4 O7	Fc1ccc(N2C(=O)CC(C(=O)NC[C@H]3OC[C@@H](N4C(=O)NC(=O)C(=C4)C)[C@@H]5OC(O[C@H]35)(C)C)C2)cc1
Asinex_130cmpd_2	F04	LAS 74218489	182			489.6	C24 H35 N5 O6	O=C1N(C=C(C(=O)N1)C)[C@H]2[C@@H]3OC(O[C@@H]3[C@H](OC2)CNC(=O)CCC=4C(=NN(C4C)CC)C)(C)C
Asinex_130cmpd_2	G04	LAS 73734516	183			442.9	C18 H23 Cl N4 O7	ClC=1C(=O)NC(=O)N(C1)C[C@H]2OC[C@@H](NC(=O)C=3ON=C(C3)CC(C)C)[C@H](O)[C@@H]2O
Asinex_130cmpd_2	H04	LAS 73734733	184			407.4	C18 H25 N5 O6	O=C1N(C(=CC(=O)N1)C)C[C@H]2OC[C@@H](NC(=O)C3=C(N(N=C3)CC)C)[C@H](O)[C@@H]2O
Asinex_130cmpd_2	A05	LAS 73734508	185			426.8	C17 H19 Cl N4 O7	ClC=1C(=O)NC(=O)N(C1)C[C@H]2OC[C@@H](NC(=O)C3=NOC(=C3)C4CC4)[C@H](O)[C@@H]2O
Asinex_130cmpd_2	B05	LAS 74258519	186			430.4	C19 H22 N6 O6	O=C1N(C(=O)C=2N=CN(C2N1C)C[C@H]3OC[C@@H](NC(=O)c4cnccc4)[C@H](O)[C@@H]3O)C
Asinex_130cmpd_2	C05	LAS 74258495	187			463.9	C20 H22 Cl N5 O6	Clc1c(cccc1)C(=O)N[C@H]2[C@H](O)[C@H](O)[C@H](OC2)CN3C=4N(C(=O)N(C(=O)C4N=C3)C)C
Asinex_130cmpd_2	D05	LAS 73739948	188			401.4	C20 H23 N3 O6	O=C1N(C=CC(=O)N1)[C@H]2[C@@H]3OC(O[C@@H]3[C@H](OC2)CNC(=O)c4ccccc4)(C)C
Asinex_130cmpd_2	E05	LAS 74258677	189			403.4	C17 H21 N7 O5	O=C1NC=NC=2N(C=NC12)C[C@H]3OC[C@@H](NC(=O)C4=C(N(N=C4)C)C)[C@H](O)[C@@H]3O
Asinex_130cmpd_2	F05	BDH 33925682	190			343.4	C18 H25 N5 O2	O=C(N(CC1(O)CN(c2c3ncccc3ncc2)CC1)C)CCCN
Asinex_130cmpd_2	G05	BDE 30714522	191			335.4	C19 H21 N5 O	O=C(N1CCC(Cc2cnc3NC=Cc3c2)CC1)c4cnc(nc4)C
Asinex_130cmpd_2	H05	BDH 34019991	192			426.5	C20 H26 N8 O3	O=C(N[C@H]1[C@@H](O)[C@H](N2c3nc(nc(N)c3N=C2)N)CCC1)c4ccc(OCCN)cc4
Asinex_130cmpd_2	A06	LAS 34158550	193			469.9	C21 H24 Cl N9 O2	Clc1cc2NC(=Nc2cc1)CCC(=O)N3C[C@@](O)([C@H](N4c5nc(nc(N)c5N=C4)N)CC3)C
Asinex_130cmpd_2	B06	LAS 74260349	194			445.5	C19 H27 N9 O4	O=C(N[C@H]1[C@H](O)[C@H](O)[C@H](OC1)CN2c3c(nc(nc3N)N)N=C2)CCN4C(=NC=C4)CC
Asinex_130cmpd_2	C06	BDE 17225434	195			243.3	C14 H17 N3 O	O=C(N1CC(C=2Nc3ncccc3C2)CCC1)C
Asinex_130cmpd_2	D06	BDE 29955778	196			358.9	C19 H22 N4 O	O=C1N(c2nc(nc(c2C1)C)C3CNCC3)CCc4ccccc4
Asinex_130cmpd_2	E06	BDH 34020044	197			439.5	C22 H29 N7 O3	O=C(N[C@@H]1[C@H](O)[C@@H](N2c3ncnc(N)c3N=C2)CCC1)c4cc(OCCN(C)C)ccc4
Asinex_130cmpd_2	F06	BDH 33910157	198			388.4	C19 H24 N4 O5	O=C1N(C=CC(=O)N1)[C@@H]2[C@@H](O)[C@@H](NC(=O)c3cc(OCCN)ccc3)CCC2
Asinex_130cmpd_2	G06	BDH 33959089	199	Y	SAM	377.4	C16 H23 N7 O4	O=C(NC1CCN(CC1)C)[C@H]2O[C@@H](N3c4ncnc(N)c4N=C3)[C@H](O)[C@@H]2O
Asinex_130cmpd_2	H06	BDH 34019023	200	Y	Cap0	336.3	C14 H20 N6 O4	O=C1N(C(=O)C=2N=CN(C2N1C)[C@H]3[C@H](O)CN(C(=O)CCN)C3)C
Asinex_130cmpd_2	A07	BDG 34010104	201			532.6	C26 H36 N4 O8	O=C(OC(C)(C)C)NCCCOc1ccc(cc1)C(=O)N[C@H]2[C@@H](O)[C@H](O)[C@H](N3C(=O)NC(=O)C(=C3)C)CC2
Asinex_130cmpd_2	B07	BDG 33959090	202			405.5	C18 H27 N7 O4	O=C(NCCCCN1CCCC1)[C@H]2O[C@@H](N3c4ncnc(N)c4N=C3)[C@H](O)[C@@H]2O
Asinex_130cmpd_2	C07	BBE 27289040	203			239.7	C10 H13 N5	n1c2N(N=C(c2ncc1)C3CNCC3)C
Asinex_130cmpd_2	D07	BDI 34017190	204			503.6	C23 H37 N9 O4	O=C(N1CCC2(OC[C@H](N3c4nc(nc(N)c4N=C3)N)[C@@](O)(C2)C)CC1)[C@@H](NC(=O)C)CCCCN
Asinex_130cmpd_2	E07	LAS 34154326	205			448.5	C23 H24 N6 O4	O=C(N)c1c2c(ncc1)N(C=C2)[C@H]3[C@H](O)CN(C(=O)COCC4=Nc5c(N4)cc(cc5)C)C3
Asinex_130cmpd_2	F07	LAS 51496837	206			475.9	C22 H26 Cl N5 O5	Clc1cc2NC(=Nc2cc1)CCC(=O)N3C[C@H](O)C[C@](O)([C@@H](N4C(=O)NC(=O)C(=C4)C)C3)C
Asinex_130cmpd_2	G07	LAS 52117254	207			484.6	C25 H36 N6 O4	O=C(N1CCOCC1)COc2ccc(cc2)CNCC3(O)CN(c4ncnc(N(C)C)c4)CCC3
Asinex_130cmpd_2	H07	LAS 52127629	208			439.6	C24 H33 N5 O3	O=C1N(CCCOc2ccc(cc2)CNCC3(O)CN(c4ncnc(c4)C)CC3)CCC1
Asinex_130cmpd_2	A08	LAS 52126341	209			441.5	C23 H31 N5 O4	O=C(N1CCOCC1)COc2ccc(cc2)CNCC3(O)CN(c4ncnc(c4)C)CC3
Asinex_130cmpd_2	B08	BDH 34016510	210			317.3	C15 H19 N5 O3	O=C(N)c1c2c(ncc1)N(C=C2)[C@H]3[C@H](O)CN(C(=O)CCN)C3
purchase		Adenine	A1	Y	SAM	135.127	C5H5N5	c1[nH]c(c-2ncnc2n1)N
purchase		Adenosine	A2	Y	SAM	267.24	C10H13N5O4	c1nc(c2c(n1)n(cn2)[C@H]3[C@@H]([C@@H]([C@H](O3)CO)O)O)N
purchase		MTA	A3	Y	SAM	297.33	C11H15N5O3S	CSC[C@@H]1[C@H]([C@H]([C@@H](O1)n2cnc3c2ncnc3N)O)O
purchase		5'Aza 2'deoxyzcytidine	A4			228.21	C8H12N4O4	c1nc(nc(=O)n1[C@H]2[C@@H]([C@@H]([C@H](O2)CO)O)O)N
purchase		NITD008	A5			290.28	C13H14N4O4	C#C[C@]1([C@@H]([C@H](O[C@H]1n2ccc3c2ncnc3N)CO)O)O
purchase		Sinefungin	A6	Y	SAM	381.39	C15H23N7O5	c1nc(c2c(n1)n(cn2)[C@H]3[C@@H]([C@@H]([C@H](O3)C[C@H](CC[C@@H](C(=O)O)N)N)O)O)N
purchase		S-adenosyl-homocysteine	A7	Y	SAM	384.41	C14H20N6O5S	c1nc(c2c(n1)n(cn2)[C@H]3[C@@H]([C@@H]([C@H](O3)CSCC[C@@H](C(=O)O)N)O)O)N
purchase		S-adenosyl-methionine	A8	Y	SAM	399.44	C15H23N6O5S	C[S+](CC[C@@H](C(=O)[O-])[NH3+])C[C@@H]1[C@H]([C@H]([C@@H](O1)n2cnc3c2ncnc3N)O)O
purchase		Aurintricarbonsäure	A9			473.44	C22H23N3O9	c1cc(c(cc1C(=C2C=CC(=O)C(=C2)C(=O)[O-])c3ccc(c(c3)C(=O)[O-])O)C(=O)[O-])O.[NH4+].[NH4+].[NH4+]
purchase		Adenylyl- (3' -> 5')- adenosine	A10			596.14	C20H25N10O10P	C1=NC(=C2C(=N1)N(C=N2)[C@H]3[C@@H]([C@@H]([C@H](O3)COP(=O)(O)O[C@@H]4[C@H](O[C@H]([C@@H]4O)N5C=NC6=C(N=CN=C65)N)CO)O)O)N
purchase		Adenylyl- (3' -> 5')- cytidine	A11			572.42	C19H25N8O11P	NC1=NC(=O)N(C=C1)C2OC(CO)C(OP(O)(=O)OCC3OC(C(O)C3O)n4cnc5c(N)ncnc45)C2O
purchase		Decitabine	A12			228.2	C8H12N4O4	NC1=NC(=O)N(C=N1)[C@H]2C[C@H](O)[C@@H](CO)O2
purchase		Gangciclovir disodium salz	A13			254.22	C9H12N5O4	c1nc2c(=O)[n-]c(nc2n1COC(CO)CO)N
purchase		Penciclovir	A14			253.3	C10H15N5O3	c1nc2c(n1CCC(CO)CO)[nH]c(nc2=O)N
purchase		Adenosine monophosphate	A16	Y	SAM	347.22	C10H14N5O7P	c1nc(c2c(n1)n(cn2)[C@H]3[C@@H]([C@@H]([C@H](O3)COP(=O)(O)O)O)O)N
purchase		Adenosine diphosphate	A17	Y	SAM	427.2	C10H15N5O10P2	c1nc(c2c(n1)n(cn2)[C@H]3[C@@H]([C@@H]([C@H](O3)COP(=O)(O)OP(=O)(O)O)O)O)N
purchase		MTA + Glycine	A18	Y	SAM	75.06	C2H5NO2	C(C(=O)O)N
purchase		Adenosine triphosphate	A19	Y	SAM	507.18	C10H16N5O13P3	c1nc(c2c(n1)n(cn2)[C@H]3[C@@H]([C@@H]([C@H](O3)COP(=O)(O)OP(=O)(O)OP(=O)(O)O)O)O)N
purchase		Guanine				151.13	C5H5N5O	c1[nH]c2c(=O)[nH]c(nc2n1)N
purchase		Tubercidin		Y	SAM	266.25	C11H14N4O4
purchase		Sangivamycin		Y	SAM	309.28	C12H15N5O5	OC[C@@H]1[C@@H](O)[C@@H](O)[C@H](N2C3=NC=NC(N)=C3C(C(N)=O)=C2)O1
purchase		5-Iodotubercidin		Y	SAM	392.15	C11H13IN4O4	NC1=C2C(N([C@H]3[C@H](O)[C@H](O)[C@@H](CO)O3)C=C2I)=NC=N1
purchase		Toyocamycin		Y	SAM	291.26	C12H13N5O4	O[C@H]1[C@@H](O[C@H](CO)[C@H]1O)N2C3=C(C(N)=NC=N3)C(C#N)=C2
purchase		FTAD		Y	SAM
